# SomaModules: a pathway enrichment approach tailored to SomaScan data

**DOI:** 10.1101/2025.07.30.667673

**Authors:** Julián Candia, Giovanna Fantoni, Francheska Delgado-Peraza, Nader Shehadeh, Toshiko Tanaka, Ruin Moaddel, Keenan A. Walker, Luigi Ferrucci

## Abstract

Motivated by the lack of adequate tools to perform pathway enrichment analysis, this work presents an approach specifically tailored to SomaScan data. Starting from annotated gene sets, we developed a greedy, top-down procedure to iteratively identify strongly intra-correlated SOMAmer modules, termed “SomaModules”, based on 11K SomaScan data. We generated two repositories based on the latest MSigDB and MitoCarta releases, containing more than 40,000 SOMAmer-based gene sets combined. These repositories can be utilized by any unstructured pathway enrichment analysis tool. We validated our results with two case examples: (i) Alzheimer’s Disease specific pathways in a 7K SomaScan case-control study, and (ii) mitochondrial pathways using 11K SomaScan data linked to physical performance outcomes. Using Gene Set Enrichment Analysis (GSEA), we found that, in both examples, SomaModules had significantly higher enrichment than the original gene set counterparts. These findings were robust and not significantly affected by the choice of enrichment metric or the Kolmogorov enrichment statistic used in the GSEA procedure. We provide users with access to all code, documentation and data needed to reproduce our current repositories, which also will enable them to leverage our framework to analyze SomaModules derived from other sources, including custom, user-generated gene sets.
