## Supplementary Data 1 for "SomaModules: a pathway enrichment approach tailored to SomaScan data"

### Sheet: Suppl. Data 1
	Supplementary Data 1. GSEA enrichment scores of AD-specific pathways using 7K SomaScan data from AD vs control plasma samples.
	Kolmogorov-Smirnov enrichment statistics: classic/unweighted (cl), weighted (p=1, 1.5, 2).
	Pathway	cl_ES	cl_NES	cl_pval	p1_ES	p1_NES	p1_pval	p1.5_ES	p1.5_NES	p1.5_pval	p2_ES	p2_NES	p2_pval
	CGP.178.1_BLALOCK_ALZHEIMERS_DISEASE_DN	-0.646784	-11.3777	0	-0.743421	-2.81475	0	-0.996935	-1.61231	0	-0.789084	-1.98692	0
	CGP.181.1_BLALOCK_ALZHEIMERS_DISEASE_UP	-0.736092	-11.014	0	-0.778542	-2.89061	0	-0.999821	-1.62256	0	-0.800948	-1.99846	0
	WP.45.1_ALZHEIMERS_DISEASE_AND_MIRNA_EFFECTS	-0.624711	-5.8758	0	-0.717656	-2.37119	0	-0.99994	-1.62128	0	-0.754423	-1.76193	0
	WP.44.1_ALZHEIMERS_DISEASE	-0.624711	-5.63424	0	-0.717656	-2.34469	0	-0.99994	-1.61943	0	-0.754423	-1.73408	0
	CGP.180.1_BLALOCK_ALZHEIMERS_DISEASE_INCIPIENT_UP	-0.631796	-5.4509	0	-0.736238	-2.36983	0	-0.999895	-1.62105	0	-0.779947	-1.77407	0
	KL.9.1_ALZHEIMERS_DISEASE	-0.661837	-4.37877	0	-0.745728	-2.20749	0	-0.999969	-1.59956	0	-0.773496	-1.6527	0
	CGP.179.1_BLALOCK_ALZHEIMERS_DISEASE_INCIPIENT_DN	-0.613029	-4.07184	0	-0.780064	-2.29487	0	-0.998126	-1.59882	0	-0.82769	-1.76822	0
	CGP.178.0_BLALOCK_ALZHEIMERS_DISEASE_DN	-0.129985	-3.81298	0	-0.405467	-1.59277	0	-0.748524	-1.21123	0	-0.533674	-1.36742	0
	CGP.181.0_BLALOCK_ALZHEIMERS_DISEASE_UP	-0.0866704	-2.86594	0	-0.338066	-1.33693	0	-0.686895	-1.11239	0.001	-0.461078	-1.18594	0.002
	WP.45.0_ALZHEIMERS_DISEASE_AND_MIRNA_EFFECTS	-0.107381	-1.64178	0.0375494	-0.326577	-1.21663	0.0920771	-0.694361	-1.12804	0.064	-0.474077	-1.18413	0.0874486
	WP.44.0_ALZHEIMERS_DISEASE	-0.107381	-1.62234	0.028	-0.326577	-1.21087	0.103337	-0.694361	-1.1252	0.07	-0.474077	-1.18207	0.106776
	KL.9.0_ALZHEIMERS_DISEASE	-0.149521	-1.60064	0.0533597	-0.403201	-1.39204	0.0316901	-0.742194	-1.2039	0.041	-0.544318	-1.297	0.0492881
	CGP.179.0_BLALOCK_ALZHEIMERS_DISEASE_INCIPIENT_DN	-0.139842	-1.55935	0.0442656	-0.43384	-1.51265	0.00476191	-0.753509	-1.22564	0.0300601	-0.587386	-1.41922	0.0087241
	CGP.180.0_BLALOCK_ALZHEIMERS_DISEASE_INCIPIENT_UP	-0.0438645	-0.752468	0.788187	-0.255178	-0.964156	0.569926	-0.606248	-0.981408	0.618	-0.369056	-0.928309	0.710953
	NOTE: Pathway enrichment scores are negative because SOMAmers were ranked taking AD in the positive direction and controls in the negative direction. Pathways shown in Fig. 3 are reversed (enriched in controls relative to AD patients).
