## Supplementary Data 2 for "SomaModules: a pathway enrichment approach tailored to SomaScan data"

### Sheet: Suppl. Data 2
	Supplementary Data 2. GSEA enrichment scores of AD-specific pathways using 7K SomaScan data from AD vs control CSF samples.
	Kolmogorov-Smirnov enrichment statistics: classic/unweighted (cl), weighted (p=1, 1.5, 2).
	Pathway	cl_ES	cl_NES	cl_pval	p1_ES	p1_NES	p1_pval	p1.5_ES	p1.5_NES	p1.5_pval	p2_ES	p2_NES	p2_pval
	CGP.178.1_BLALOCK_ALZHEIMERS_DISEASE_DN	0.246661	4.41724	0	0.723023	2.65942	0	0.842378	1.78376	0	0.899834	1.65536	0
	CGP.178.0_BLALOCK_ALZHEIMERS_DISEASE_DN	0.112564	3.2934	0	0.529237	2.08936	0	0.705484	1.59416	0	0.821783	1.49956	0
	CGP.179.1_BLALOCK_ALZHEIMERS_DISEASE_INCIPIENT_DN	0.292765	2.01675	0.00580271	0.84827	2.2865	0	0.919786	1.62498	0	0.948909	1.58058	0
	WP.44.1_ALZHEIMERS_DISEASE	0.184133	1.69485	0.0275591	0.683045	2.06068	0	0.847561	1.59381	0	0.919276	1.59075	0
	WP.45.1_ALZHEIMERS_DISEASE_AND_MIRNA_EFFECTS	0.184133	1.65675	0.0453649	0.683045	2.1027	0	0.847561	1.61838	0	0.919276	1.6174	0
	WP.45.0_ALZHEIMERS_DISEASE_AND_MIRNA_EFFECTS	0.100201	1.51718	0.062753	0.373979	1.32884	0.0465995	0.568537	1.17935	0.0530973	0.733624	1.33308	0.030303
	WP.44.0_ALZHEIMERS_DISEASE	0.100201	1.49389	0.076	0.373979	1.34818	0.0439698	0.568537	1.17772	0.0577367	0.733624	1.34813	0.030083
	CGP.181.1_BLALOCK_ALZHEIMERS_DISEASE_UP	0.0990184	1.45662	0.0888889	0.507399	1.80665	0	0.690208	1.43915	0	0.812135	1.47981	0
	CGP.180.0_BLALOCK_ALZHEIMERS_DISEASE_INCIPIENT_UP	0.083426	1.44836	0.0805501	0.211084	0.777887	0.92233	-0.476107	-0.993076	0.434028	0.435897	0.80241	0.854954
	KL.9.1_ALZHEIMERS_DISEASE	0.211291	1.36792	0.109375	0.705799	1.90936	0	0.857447	1.51305	0	0.926879	1.51758	0.002886
	KL.9.0_ALZHEIMERS_DISEASE	0.124613	1.3469	0.125506	0.498454	1.61688	0.00280899	0.702757	1.36482	0.00668151	0.855023	1.51087	0.0034965
	CGP.179.0_BLALOCK_ALZHEIMERS_DISEASE_INCIPIENT_DN	0.0933262	1.05574	0.359841	0.542406	1.77642	0.00137741	0.73961	1.44114	0	0.852631	1.53196	0.00442968
	CGP.180.1_BLALOCK_ALZHEIMERS_DISEASE_INCIPIENT_UP	0.116089	0.975019	0.464	0.429634	1.28947	0.141287	0.636645	1.18788	0.130435	0.794189	1.38585	0.067602
	CGP.181.0_BLALOCK_ALZHEIMERS_DISEASE_UP	0.0270595	0.886925	0.600832	0.239136	0.950498	0.665986	-0.440053	-0.988964	0.505804	0.515925	0.936492	0.746
